# Distinct polysaccharide growth profiles of human intestinal *Prevotella copri* isolates

**DOI:** 10.1101/750802

**Authors:** Hannah Fehlner-Peach, Cara Magnabosco, Varsha Raghavan, Jose U. Scher, Adrian Tett, Laura M. Cox, Claire Gottsegen, Aaron Watters, John D. Wiltshire-Gordon, Nicola Segata, Richard Bonneau, Dan R. Littman

## Abstract

The gut-dwelling *Prevotella copri*, the most prevalent *Prevotella* species in human gut, have been associated with diet as well as disease, but our understanding of their diversity and functional roles remains rudimentary, as studies have been limited to 16S and metagenomic surveys and experiments using a single type strain. Here, we describe the genomic diversity of 83 *P. copri* isolates from 11 donors. We demonstrate that genomically distinct isolates, which can be categorized into different *P. copri* complex clades, utilize defined sets of plant polysaccharides that can be predicted in part from their genomes and from metagenomic data. This study thus reveals both genomic and functional differences in polysaccharide utilization between several novel human intestinal *P. copri* strains.
