## Supplementary material for "Distinct polysaccharide growth profiles of human intestinal *Prevotella copri* isolates": Table_S2

### Sheet: CheckM_summary
directory	genome	Genome	Subject	GC std	Completeness	Genome size	Translation table	Mean contig length	# marker sets	# markers	markers observed 0 times	markers observed 3 times	markers observed 2 times	Longest scaffold	markers observed 4 times	Contamination	N50 (scaffolds)	# ambiguous bases	# contigs	Longest contig	marker lineage	GC	# scaffolds	# markers	Coding density	Mean scaffold length	markers observered 5+ times	# predicted genes	N50 (contigs)
2016-10-13_assembly_pipeline	BU41712_TCTCGCGC-AGGCGAAG	BU41712	BU	0.042689	99.6441	3836240	11	20624.9	281	518	1	0	3	203732	0	0.652432	45649	0	186	203732	Prevotella	0.448383	186	522	0.878845	20624.9	0	3441	45649
2016-10-13_assembly_pipeline	BU41813_ATTACTCG-ATAGAGGC	BU41813	BU	0.039186	99.6441	3784389	11	28241.7	281	519	1	0	2	239835	0	0.474496	73913	0	134	239835	Prevotella	0.450335	134	522	0.876505	28241.7	0	3243	73913
2016-10-13_assembly_pipeline	iA622_GAGATTCC-TAATCTTA	iA622	A	0.0398771	98.9324	3930347	11	35092.4	281	518	3	0	1	373794	0	0.177936	82622	0	112	373794	Prevotella	0.451824	112	522	0.881953	35092.4	0	3269	82622
2016-10-13_assembly_pipeline	iAA108_GAGATTCC-GGCTCTGA	iAA108	AA	0.0440869	99.6441	3819285	11	34408	281	514	1	1	6	261978	0	1.06762	102136	0	111	261978	Prevotella	0.447026	111	522	0.875014	34408	0	3238	102136
2016-10-13_assembly_pipeline	iAA615_CGCTCATT-ATAGAGGC	iAA615	AA	0.0420454	98.9324	3908415	11	22990.7	281	516	3	0	3	159240	0	0.355872	57371	0	170	159240	Prevotella	0.454362	170	522	0.880508	22990.7	0	3278	57371
2016-10-13_assembly_pipeline	iAK1212_ATTCAGAA-ATAGAGGC	iAK1212	AK	0.0378971	99.6441	3501703	11	36476.1	281	521	1	0	0	226241	0	0	86704	0	96	226241	Prevotella	0.44916	96	522	0.880248	36476.1	0	2953	86704
2016-10-13_assembly_pipeline	iAK1213_CGCTCATT-AGGCGAAG	iAK1213	AK	0.0399852	99.6441	3493032	11	30112.3	281	521	1	0	0	316759	0	0	77117	0	116	316759	Prevotella	0.44942	116	522	0.879548	30112.3	0	2939	77117
2016-10-13_assembly_pipeline	iAK1214_TCCGGAGA-TAATCTTA	iAK1214	AK	0.0399842	99.6441	3698267	11	35221.6	281	521	1	0	0	216893	0	0	74820	0	105	216893	Prevotella	0.449237	105	522	0.88243	35221.6	0	3107	74820
2016-10-13_assembly_pipeline	iAK1218_CGCTCATT-TAATCTTA	iAK1218	AK	0.0381444	99.6441	3726649	11	32126.3	281	521	1	0	0	216697	0	0	84070	0	116	216697	Prevotella	0.44851	116	522	0.882417	32126.3	0	3153	84070
2016-10-13_assembly_pipeline	iAK128_ATTACTCG-TATAGCCT	iAK128	AK	0.0364708	99.6441	3411828	11	37085.1	281	521	1	0	0	255490	0	0	77176	0	92	255490	Prevotella	0.44984	92	522	0.879764	37085.1	0	2863	77176
2016-10-13_assembly_pipeline	iAK2616_CGCTCATT-CAGGACGT	iAK2616	AK	0.0393337	99.6441	3476354	11	34763.5	281	521	1	0	0	226241	0	0	80754	0	100	226241	Prevotella	0.449275	100	522	0.879638	34763.5	0	2937	80754
2016-10-13_assembly_pipeline	iAK2617_GAGATTCC-ATAGAGGC	iAK2617	AK	0.0417205	99.6441	3694876	11	34211.8	281	521	1	0	0	215310	0	0	80919	0	108	215310	Prevotella	0.449214	108	522	0.882664	34211.8	0	3117	80919
2016-10-13_assembly_pipeline	iAK2711_CTGAAGCT-ATAGAGGC	iAK2711	AK	0.0426922	99.6441	3685135	11	31230	281	521	1	0	0	216283	0	0	77050	0	118	216283	Prevotella	0.449097	118	522	0.881299	31230	0	3099	77050
2016-10-13_assembly_pipeline	iAK2714_ATTCAGAA-AGGCGAAG	iAK2714	AK	0.0410607	82.0414	3093222	11	3205.41	281	423	84	0	15	31234	0	3.48283	4163	0	965	31234	Prevotella	0.447158	965	522	0.879711	3205.41	0	3415	4163
2016-10-13_assembly_pipeline	iAK2718_GAGATTCC-CCTATCCT	iAK2718	AK	0.0418483	99.2883	3653099	11	27675	281	520	2	0	0	164607	0	0	63647	0	132	164607	Prevotella	0.449366	132	522	0.882155	27675	0	3103	63647
2016-10-13_assembly_pipeline	iAK278_ATTACTCG-CCTATCCT	iAK278	AK	0.0377887	98.6951	3429348	11	8184.6	281	510	6	0	6	108170	0	1.23072	13054	0	419	108170	Prevotella	0.448565	419	522	0.879433	8184.6	0	3199	13054
2016-10-13_assembly_pipeline	iAP1319_GAGATTCC-CAGGACGT	iAP1319	AP	0.0451681	99.6441	3836577	11	44098.6	281	521	1	0	0	430196	0	0	98912	0	87	430196	Prevotella	0.446072	87	522	0.876811	44098.6	0	3320	98912
2016-10-13_assembly_pipeline	iAP1411_ATTACTCG-GGCTCTGA	iAP1411	AP	0.0406677	99.6441	3684859	11	49795.4	281	521	1	0	0	430196	0	0	115879	0	74	430196	Prevotella	0.44867	74	522	0.878081	49795.4	0	3154	115879
2016-10-13_assembly_pipeline	iAP142_TCCGGAGA-CCTATCCT	iAP142	AP	0.0369333	99.6441	3681169	11	43823.4	281	521	1	0	0	430241	0	0	100616	0	84	430241	Prevotella	0.448612	84	522	0.877865	43823.4	0	3161	100616
2016-10-13_assembly_pipeline	iAP146_CGCTCATT-GGCTCTGA	iAP146	AP	0.0408504	99.6441	3584982	11	37736.7	281	521	1	0	0	430196	0	0	85916	0	95	430196	Prevotella	0.448949	95	522	0.877808	37736.7	0	3050	85916
2016-10-13_assembly_pipeline	iAQ1144_TCCGGAGA-CAGGACGT	iAQ1144	AQ	0.0391726	99.6441	3808587	11	21888.4	281	520	1	0	1	124513	0	0.355872	48058	0	174	124513	Prevotella	0.446412	174	522	0.875694	21888.4	0	3319	48058
2016-10-13_assembly_pipeline	iAQ1149_ATTACTCG-AGGCGAAG	iAQ1149	AQ	0.0373935	99.6441	3732972	11	24721.7	281	518	1	0	3	168613	0	0.830368	56288	0	151	168613	Prevotella	0.446835	151	522	0.877026	24721.7	0	3229	56288
2016-10-13_assembly_pipeline	iAQ1172_CGCTCATT-CCTATCCT	iAQ1172	AQ	0.0412249	99.6441	3967266	11	31486.2	281	520	1	0	1	301484	0	0.355872	81833	0	126	301484	Prevotella	0.44608	126	522	0.874649	31486.2	0	3499	81833
2016-10-13_assembly_pipeline	iAQ1174_ATTACTCG-TAATCTTA	iAQ1174	AQ	0.0397029	99.2883	3947750	11	21931.9	281	519	2	0	1	116952	0	0.355872	50584	0	180	116952	Prevotella	0.446301	180	522	0.874853	21931.9	0	3519	50584
2016-10-13_assembly_pipeline	iAQ1179_ATTACTCG-CAGGACGT	iAQ1179	AQ	0.0404526	97.331	3929564	11	9400.87	281	512	8	0	2	86698	0	0.533808	18915	0	418	86698	Prevotella	0.456152	418	522	0.882141	9400.87	0	3589	18915
2016-10-13_assembly_pipeline	iAQ1183_CTGAAGCT-GGCTCTGA	iAQ1183	AQ	0.0399917	99.6441	3808732	11	31219.1	281	520	1	0	1	199042	0	0.355872	72120	0	122	199042	Prevotella	0.446473	122	522	0.876589	31219.1	0	3294	72120
2016-10-13_assembly_pipeline	iK21513_TCCGGAGA-GGCTCTGA	iK21513	K	0.0420784	99.6441	3531927	11	28714.9	281	518	1	0	3	244961	0	0.59312	55435	0	123	244961	Prevotella	0.450647	123	522	0.88068	28714.9	0	3111	55435
2016-10-13_assembly_pipeline	iK2152_GAGATTCC-AGGCGAAG	iK2152	K	0.0372293	99.6441	3567813	11	32434.7	281	517	1	0	4	258933	0	0.948992	55435	0	110	258933	Prevotella	0.449569	110	522	0.877594	32434.7	0	3133	55435
2016-10-13_assembly_pipeline	iK21614_TCCGGAGA-AGGCGAAG	iK21614	K	0.0424426	99.6441	3617728	11	30401.1	281	518	1	0	3	273508	0	0.59312	58418	0	119	273508	Prevotella	0.451424	119	522	0.881075	30401.1	0	3194	58418
2016-10-13_assembly_pipeline	iT2110_CTGAAGCT-AGGCGAAG	iT2110	T	0.0438235	99.6441	3400778	11	37371.2	281	520	1	0	1	236890	0	0.355872	93538	0	91	236890	Prevotella	0.449232	91	522	0.880083	37371.2	0	2868	93538
2016-10-13_assembly_pipeline	iT2112_GAGATTCC-GTACTGAC	iT2112	T	0.043366	99.6441	3404954	11	37832.8	281	520	1	0	1	236397	0	0.355872	93495	0	90	236397	Prevotella	0.449226	90	522	0.880648	37832.8	0	2861	93495
2016-10-13_assembly_pipeline	iT211_ATTACTCG-GTACTGAC	iT211	T	0.045137	99.6441	3397475	11	39505.5	281	520	1	0	1	236397	0	0.355872	97371	0	86	236397	Prevotella	0.449253	86	522	0.880187	39505.5	0	2861	97371
2016-10-13_assembly_pipeline	iT212_TCCGGAGA-TATAGCCT	iT212	T	0.0448877	99.6441	3396852	11	39963	281	520	1	0	1	236397	0	0.355872	93495	0	85	236397	Prevotella	0.449331	85	522	0.880269	39963	0	2853	93495
2016-10-13_assembly_pipeline	iT2213_TCCGGAGA-GTACTGAC	iT2213	T	0.0441729	99.6441	3402310	11	39561.7	281	520	1	0	1	236396	0	0.355872	93538	0	86	236396	Prevotella	0.449232	86	522	0.880252	39561.7	0	2874	93538
2016-10-13_assembly_pipeline	iT2513_CGCTCATT-TATAGCCT	iT2513	T	0.0432341	99.6441	3410039	11	39195.9	281	520	1	0	1	257896	0	0.355872	92126	0	87	257896	Prevotella	0.449194	87	522	0.879873	39195.9	0	2865	92126
2016-10-13_assembly_pipeline	iT2515_TCCGGAGA-ATAGAGGC	iT2515	T	0.0436998	99.6441	3403007	11	40512	281	520	1	0	1	236397	0	0.355872	93538	0	84	236397	Prevotella	0.449258	84	522	0.880312	40512	0	2874	93538
2017-01-20_assembly_pipeline	10D_S63	Pcref	Pcref	0.0389668	99.2883	3383878	11	26231.6	281	518	2	0	2	272546	0	0.711744	62521	0	129	272546	Prevotella	0.448774	129	522	0.865607	26231.6	0	2936	62521
2017-01-20_assembly_pipeline	10E_S64	iAQ1173	AQ	0.0414915	98.5765	3138803	11	31388	281	517	5	0	0	162644	0	0	68059	0	100	162644	Prevotella	0.458427	100	522	0.874083	31388	0	2684	68059
2017-01-20_assembly_pipeline	11C_S65	iT2119	T	0.0458937	99.6441	3396609	11	36919.7	281	520	1	0	1	257896	0	0.355872	86464	0	92	257896	Prevotella	0.449205	92	522	0.880713	36919.7	0	2874	86464
2017-01-20_assembly_pipeline	11D_S66	iT255	T	0.0448875	99.6441	3395987	11	37318.5	281	520	1	0	1	257897	0	0.355872	92125	0	91	257897	Prevotella	0.449232	91	522	0.880179	37318.5	0	2858	92125
2017-01-20_assembly_pipeline	12D_S67	iT214	T	0.0443957	99.6441	3398483	11	36940	281	520	1	0	1	236719	0	0.355872	90863	0	92	236719	Prevotella	0.44934	92	522	0.880373	36940	0	2870	90863
2017-01-20_assembly_pipeline	12E_S68	iAA917	AA	0.0437694	98.9324	3905699	11	23387.4	281	515	3	0	4	166847	0	0.44484	60820	0	167	166847	Prevotella	0.454618	167	522	0.881072	23387.4	0	3273	60820
2017-01-20_assembly_pipeline	12F_S69	iT246	T	0.0415771	99.6441	9344144	11	47192.6	281	3	1	25	487	500813	3	108.953	100015	0	198	500813	Prevotella	0.432948	198	522	0.89215	47192.6	3	7729	100015
2017-01-20_assembly_pipeline	12G_S70	iAQ1137	AQ	0.079792	98.2092	2992336	11	15832.5	281	512	6	0	4	128291	0	1.06762	41659	0	189	128291	Prevotella	0.526721	189	522	0.852548	15832.5	0	2537	41659
2017-01-20_assembly_pipeline	12H_S71	iT2113	T	0.0452261	99.6441	3394185	11	37298.7	281	520	1	0	1	236719	0	0.355872	92118	0	91	236719	Prevotella	0.449256	91	522	0.880296	37298.7	0	2852	92118
2017-01-20_assembly_pipeline	1B_S12	BVe4116	BVe	0.0435761	99.6441	3569388	11	37972.2	281	520	1	0	1	217676	0	0.355872	108401	0	94	217676	Prevotella	0.451197	94	522	0.882599	37972.2	0	3049	108401
2017-01-20_assembly_pipeline	1C_S13	iT2117	T	0.0427743	99.4154	3392148	11	26709.8	281	518	3	0	1	141920	0	0.355872	61677	0	127	141920	Prevotella	0.449197	127	522	0.879595	26709.8	0	2874	61677
2017-01-20_assembly_pipeline	1D_S14	iAP139	AP	0.0390663	99.6441	3664190	11	38168.6	281	521	1	0	0	339806	0	0	92341	0	96	339806	Prevotella	0.448545	96	522	0.878167	38168.6	0	3147	92341
2017-01-20_assembly_pipeline	1E_S15	iK21512	K	0.0409415	69.6872	2622081	11	2360.11	281	364	144	0	14	13108	0	3.32147	2651	0	1111	13108	Prevotella	0.442188	1111	522	0.871662	2360.11	0	3282	2651
2017-01-20_assembly_pipeline	1F_S16	iAK268	AK	0.0373805	98.7544	3679447	11	15459.9	281	516	4	0	2	98850	0	0.711744	28003	0	238	98850	Prevotella	0.448932	238	522	0.881165	15459.9	0	3229	28003
2017-01-20_assembly_pipeline	1G_S17	iAU3127	AU	0.040531	99.6441	3759906	11	18894	281	521	1	0	0	95771	0	0	41866	0	199	95771	Prevotella	0.451066	199	522	0.877993	18894	0	3184	41866
2017-01-20_assembly_pipeline	1H_S18	iAK266	AK	0.0408459	99.6441	3475907	11	28726.5	281	520	1	0	1	226548	0	0.118624	66182	0	121	226548	Prevotella	0.449347	121	522	0.879545	28726.5	0	2933	66182
2017-01-20_assembly_pipeline	2A_S19	iAK263	AK	0.0435524	99.6441	3470587	11	30713.2	281	521	1	0	0	298761	0	0	74932	0	113	298761	Prevotella	0.449527	113	522	0.878483	30713.2	0	2943	74932
2017-01-20_assembly_pipeline	2C_S21	iP105	P	0.0457214	99.6441	4261758	11	20294.1	281	518	1	0	3	255678	0	0.652432	71421	0	210	255678	Prevotella	0.447253	210	522	0.878725	20294.1	0	3798	71421
2017-01-20_assembly_pipeline	2D_S22	iAK2716	AK	0.0436137	99.6441	3685130	11	30967.5	281	521	1	0	0	217068	0	0	73509	0	119	217068	Prevotella	0.449156	119	522	0.882303	30967.5	0	3109	73509
2017-01-20_assembly_pipeline	2E_S23	iK21316	K	0.0434814	99.6441	3583197	11	27776.7	281	518	1	0	3	272910	0	0.59312	53774	0	129	272910	Prevotella	0.451491	129	522	0.879531	27776.7	0	3169	53774
2017-01-20_assembly_pipeline	2F_S24	iK21616	K	0.0393785	99.6441	3533049	11	29941.1	281	521	1	0	0	273305	0	0	56000	0	118	273305	Prevotella	0.452028	118	522	0.878594	29941.1	0	3043	56000
2017-01-20_assembly_pipeline	2G_S25	iT257	T	0.0471599	99.6441	3387712	11	34568.5	281	520	1	0	1	230367	0	0.355872	92236	0	98	230367	Prevotella	0.449237	98	522	0.880164	34568.5	0	2853	92236
2017-01-20_assembly_pipeline	3A_S27	iAQ11712	AQ	0.0517766	98.9324	3996919	11	88820.4	281	510	3	1	8	304136	0	2.22123	188071	0	45	304136	Prevotella	0.482835	45	522	0.90995	88820.4	0	3259	188071
2017-01-20_assembly_pipeline	3B_S28	iT2510	T	0.0475324	99.6441	3388030	11	33216	281	521	1	0	0	236578	0	0	92128	0	102	236578	Prevotella	0.449227	102	522	0.879677	33216	0	2849	92128
2017-01-20_assembly_pipeline	3C_S29	iT213	T	0.0435871	99.6441	3397390	11	31457.3	281	520	1	0	1	184845	0	0.355872	86464	0	108	184845	Prevotella	0.449249	108	522	0.880085	31457.3	0	2867	86464
2017-01-20_assembly_pipeline	3D_S30	iT2117	T	0.0475812	4.62662	363846	11	1588.84	281	37	485	0	0	7948	0	0	1470	2	229	7948	Prevotella	0.399454	229	522	0.832033	1588.85	0	543	1470
2017-01-20_assembly_pipeline	3E_S31	iAK2615	AK	0.0396629	99.6441	3480236	11	36634.1	281	521	1	0	0	316854	0	0	80754	0	95	316854	Prevotella	0.449198	95	522	0.879794	36634.1	0	2927	80754
2017-01-20_assembly_pipeline	3F_S32	BVe41219	BVe	0.0394211	99.6441	3564393	11	47525.2	281	520	1	0	1	314555	0	0.355872	120750	0	75	314555	Prevotella	0.451117	75	522	0.883378	47525.2	0	3040	120750
2017-01-20_assembly_pipeline	3G_S33	iAK264	AK	0.0409681	99.6441	3492430	11	30369	281	521	1	0	0	316855	0	0	70598	0	115	316855	Prevotella	0.449308	115	522	0.879159	30369	0	2950	70598
2017-01-20_assembly_pipeline	3H_S34	iAK2612	AK	0.0455686	99.6441	3468850	11	28907.1	281	521	1	0	0	316856	0	0	71702	0	120	316856	Prevotella	0.449216	120	522	0.878681	28907.1	0	2936	71702
2017-01-20_assembly_pipeline	4C_S35	iAP145	AP	0.0432333	99.6441	3821776	11	40657.2	281	521	1	0	0	430175	0	0	88064	0	94	430175	Prevotella	0.446082	94	522	0.876781	40657.2	0	3305	88064
2017-01-20_assembly_pipeline	4D_S36	iAP171	AP	0.0407704	99.6441	3660141	11	40668.2	281	521	1	0	0	430424	0	0	90234	0	90	430424	Prevotella	0.448513	90	522	0.877869	40668.2	0	3134	90234
2017-01-20_assembly_pipeline	4E_S37	iAP1412	AP	0.0404831	99.6441	3575629	11	40175.6	281	521	1	0	0	330890	0	0	92956	0	89	330890	Prevotella	0.448992	89	522	0.878253	40175.6	0	3038	92956
2017-01-20_assembly_pipeline	4G_S38	iAP188	AP	0.0389387	99.6441	3661946	11	39375.8	281	521	1	0	0	379258	0	0	92954	0	93	379258	Prevotella	0.448518	93	522	0.87753	39375.8	0	3147	92954
2017-01-20_assembly_pipeline	5B_S39	iAK2713	AK	0.0408696	99.6441	3700955	11	30586.4	281	521	1	0	0	215408	0	0	74372	0	121	215408	Prevotella	0.44854	121	522	0.881681	30586.4	0	3127	74372
2017-01-20_assembly_pipeline	5C_S40	iAQ11815	AQ	0.0398305	99.6441	3808361	11	30712.6	281	520	1	0	1	218328	0	0.355872	62445	0	124	218328	Prevotella	0.446399	124	522	0.876338	30712.6	0	3295	62445
2017-01-20_assembly_pipeline	5D_S41	iAK127	AK	0.045784	99.6441	3494064	11	29610.7	281	521	1	0	0	221077	0	0	71245	0	118	221077	Prevotella	0.448929	118	522	0.879691	29610.7	0	2963	71245
2017-01-20_assembly_pipeline	5E_S42	iAK2651	AK	0.0419077	99.6441	3689500	11	29995.9	281	520	1	0	1	216930	0	0.355872	75021	0	123	216930	Prevotella	0.448969	123	522	0.881802	29995.9	0	3129	75021
2017-01-20_assembly_pipeline	5F_S43	iAP144	AP	0.0429875	99.6441	3819758	11	37085	281	521	1	0	0	341843	0	0	84224	0	103	341843	Prevotella	0.446083	103	522	0.876798	37085	0	3321	84224
2017-01-20_assembly_pipeline	6C_S44	iAK261	AK	0.0388688	99.6441	3462160	11	33942.7	281	521	1	0	0	213410	0	0	81567	0	102	213410	Prevotella	0.449472	102	522	0.878708	33942.7	0	2916	81567
2017-01-20_assembly_pipeline	6D_S45	iAK2617	AK	0.0413049	99.6441	3675466	11	31414.2	281	521	1	0	0	215069	0	0	73508	0	117	215069	Prevotella	0.449243	117	522	0.881773	31414.2	0	3099	73508
2017-01-20_assembly_pipeline	6E_S46	iT2120	T	0.0459342	99.6441	3389229	11	37244.3	281	520	1	0	1	236878	0	0.355872	92126	0	91	236878	Prevotella	0.449271	91	522	0.880388	37244.3	0	2849	92126
2017-01-20_assembly_pipeline	6F_S47	iAK1219	AK	0.0412998	99.6441	3687970	11	33527	281	521	1	0	0	240886	0	0	80994	0	110	240886	Prevotella	0.449346	110	522	0.882838	33527	0	3115	80994
2017-01-20_assembly_pipeline	7C_S48	iA624	A	0.0464436	98.9324	3988473	11	18551	281	519	3	0	0	147434	0	0	49487	0	215	147434	Prevotella	0.456563	215	522	0.878395	18551	0	3328	49487
2017-01-20_assembly_pipeline	7D_S49	iAK2716	AK	0.0434021	99.6441	3679993	11	32280.6	281	521	1	0	0	215164	0	0	77515	0	114	215164	Prevotella	0.449261	114	522	0.882366	32280.6	0	3099	77515
2017-01-20_assembly_pipeline	7E_S50	iP54	P	0.043911	99.6441	4070409	11	24520.5	281	518	1	0	3	262002	0	0.652432	71854	0	166	262002	Prevotella	0.449439	166	522	0.879618	24520.5	0	3571	71854
2017-01-20_assembly_pipeline	7G_S51	iT218	T	0.0438459	99.6441	3389354	11	36444.7	281	520	1	0	1	236698	0	0.355872	89013	0	93	236698	Prevotella	0.449228	93	522	0.880213	36444.7	0	2852	89013
2017-01-20_assembly_pipeline	8B_S52	iAK269	AK	0.0403297	99.6441	3475156	11	34751.6	281	521	1	0	0	235730	0	0	81631	0	100	235730	Prevotella	0.449319	100	522	0.87974	34751.6	0	2928	81631
2017-01-20_assembly_pipeline	8C_S53	iAK279	AK	0.0408758	99.6441	3691699	11	34182.4	281	521	1	0	0	216887	0	0	74858	0	108	216887	Prevotella	0.449162	108	522	0.882468	34182.4	0	3112	74858
2017-01-20_assembly_pipeline	8D_S54	iAK2620	AK	0.0431294	99.6441	3469584	11	31831	281	521	1	0	0	226525	0	0	75041	0	109	226525	Prevotella	0.449194	109	522	0.878356	31831	0	2930	75041
2017-01-20_assembly_pipeline	8E_S55	iAK2712	AK	0.039404	99.6441	3455642	11	33549.9	281	521	1	0	0	226568	0	0	80937	0	103	226568	Prevotella	0.449475	103	522	0.879704	33549.9	0	2922	80937
2017-01-20_assembly_pipeline	8F_S56	iAK2717	AK	0.040108	99.6441	3642032	11	27801.8	281	521	1	0	0	171083	0	0	64749	0	131	171083	Prevotella	0.448839	131	522	0.881274	27801.8	0	3090	64749
2017-01-20_assembly_pipeline	8G_S57	BU4165	BU	0.0395033	99.6441	3700791	11	26624.4	281	521	1	0	0	149355	0	0	55115	0	139	149355	Prevotella	0.450854	139	522	0.875071	26624.4	0	3117	55115
2017-01-20_assembly_pipeline	9B_S58	iAQ1187	AQ	0.0816171	98.2092	2997865	11	16117.6	281	512	6	0	4	128069	0	1.06762	38936	0	186	128069	Prevotella	0.52671	186	522	0.851887	16117.6	0	2541	38936
2017-01-20_assembly_pipeline	9C_S59	iAQ1188	AQ	0.0743388	98.0312	3062979	11	17305	281	512	7	0	3	133723	0	0.88968	34883	0	177	133723	Prevotella	0.523527	177	522	0.854831	17305	0	2611	34883
2017-01-20_assembly_pipeline	9D_S60	BVe41210	BVe	0.0379558	99.6441	3563953	11	46285.1	281	520	1	0	1	314529	0	0.355872	100082	0	77	314529	Prevotella	0.451099	77	522	0.883228	46285.1	0	3032	100082
2017-01-20_assembly_pipeline	9F_S62	iT257	T	0.0440619	99.6441	3400497	11	34698.9	281	520	1	0	1	257897	0	0.355872	92126	0	98	257897	Prevotella	0.449168	98	522	0.880117	34698.9	0	2861	92126
